# A higher order PUF complex is central to regulation of *C. elegans* germline stem cells

**DOI:** 10.1101/2024.06.14.599074

**Authors:** Chen Qiu, Sarah L. Crittenden, Brian H. Carrick, Lucas B. Dillard, Stephany J. Costa Dos Santos, Venkata P. Dandey, Robert C. Dutcher, Elizabeth G. Viverette, Robert N. Wine, Jennifer Woodworth, Zachary T. Campbell, Marvin Wickens, Mario J. Borgnia, Judith Kimble, Traci M. Tanaka Hall

## Abstract

PUF RNA-binding proteins are broadly conserved stem cell regulators. Nematode PUF proteins maintain germline stem cells (GSCs) and, with key partner proteins, repress differentiation mRNAs, including *gld-1*. Here we report that PUF protein FBF-2 and its partner LST-1 form a ternary complex that represses *gld-1* via a pair of adjacent FBF-2 binding elements (FBEs) in its 3’UTR. One LST-1 molecule links two FBF-2 molecules via motifs in the LST-1 intrinsically-disordered region; the *gld-1* FBE pair includes a well-established ‘canonical’ FBE and a newly-identified noncanonical FBE. Remarkably, this FBE pair drives both full RNA repression in GSCs and full RNA activation upon differentiation. Discovery of the LST-1–FBF-2 ternary complex, the *gld-1* adjacent FBEs, and their *in vivo* significance predicts an expanded regulatory repertoire of different assemblies of PUF-partner complexes in nematode germline stem cells. It also suggests analogous PUF controls may await discovery in other biological contexts and organisms.
