## Supplementary Table 4 for "A higher order PUF complex is central to regulation of *C. elegans* germline stem cells": Qiu-SupplementaryTable4.xlsx

### Sheet: FBE + FBE
Gene name	log2 Y479A Avg. Peak Height	log2 WT Avg. Peak Height	log2 Fold Change (Y479A/WT)	Significance of change (Y479A/WT) [FDR]	Gene	annotation	sequence under the peak	#FBEs (UGURnnAUn)	Motif Sequences	Position start within peak		Distance Between Motifs
gld-1	14.0237	14.7535	-0.688551	4.19604e-07	T23G11.3	3' UTR	ACUACCUCGAAUGCCAAAGCACCCCCUUUAUUUUUCUGUGUUAUCUUAACGCUAACCCCUGUAGAAUCUUCCCGGUUUGAUGUAGUCAUCAAAA	2	UUCUGUGUUAUCUU,CCCUGUAGAAUCUU	34	57	14
mina-1	11.8933	12.7003	-0.739464	1.35927e-05	C41G7.3	3' UTR	CGAGAAGCGUGGUAAUUCGAGACAAUAUCAUCGCGGCAGUUUCCGUGAUCAGCCAAAGGUGAUGCUUGCAUUGACACCACGUAAACUUUCCCCGUCUGAUUAAUACCUGUGAUAUUCGUUCCUUGUCCCCUCUAUAUCAUGCACCCUAUUUUUCUUCUGAUAUCAUUUUUCAUGUGGAUGCCAAACUCUGUUUCAUUUCAUUUAUUAGUUCCUUUUGCUUGCUCAUGUAUUUUGUUUUCUAGAUUAAUCCUGUGAUGCUUUGUGUAAAAUGCUGAUUGCCUUGUUCGUUGUGUGUUAUUAA	2	UUGUGUAAAAUGCU,UUGUGUGUUAUUAA	260	288	19
gck-1	11.6797	12.3505	-0.593815	0.00209266	T19A5.2	3' UTR	UAUAAUCAAAAGACUUGUAUCACAACAUGUACUAUCGUCAAUCAAUCUCCAACCUGUAUGAUAUCCAAAGCAAAUUAUCCCCAACUUUUGUGAUUUUUCGCUAUCCAAUUAAGAUGGUUUCAAUUUCGACCCAUUUUGUCUGGAGUUCUUUUCGAAAUUGACUCUUAUCGAAAAAACAAAUCUCUGUGUUAUCCUACUUUUUCCAUCACUUUUCUCCGCACGGUUCUCAUUAUCUUAUGCGCUUUUCUU	2	ACAUGUACUAUCGU,ACCUGUAUGAUAUC	25	52	18
idh-1	11.7388	12.12	-0.317962	0.149485	F59B8.2	3' UTR	CCAAUCUAAAAAUCUCGCUUAUUAACUUUUUCUGUGAUAUUUCGAUUGCUUCUCGUCACUGUAUUAUGUAUGAUUUUGCGCUCUUAUUGCAUGGAUUUUCACUUGAAAAGUUCAACGAAA	2	UUCUGUGAUAUUUC,CACUGUAUUAUGUA	30	57	18
T24D1.3	11.1294	11.6608	-0.45115	0.0373373	T24D1.3	3' UTR	AAUUUGUAAAUUCCCUUUAACUCAUAUUGUUUUGUGCCAUAUAACUCACCUAUAUUGCUUGUAAAAUCGUUAAGAUUACUAUAUUAUCGGAGAUUGCCUGUUUUUUUUUAUUUGCCUAUUUUUUAAUCCAAUCUCAC	2	UUUUGUGCCAUAUA,GCUUGUAAAAUCGU	30	57	18
ced-6	11.3895	11.4692	-0.065211	0.803463	F56D2.7	3' UTR	AUUUUCUACGUUUCACGGUGAUUUUUUUCCAUUGCAUUCUUGUACUAUUCUUGUAUCAUUCUUUUACUAGCAGGGUUUGGCCGAACGGCUUGCCAAAUUUAUUAGCUGAAUGUAUUUAUUUGCACGCUAUCAUUUUUAAAA	2	UCUUGUACUAUUCU,UCUUGUAUCAUUCU	38	49	2
syp-4	10.7923	10.8644	-0.0563718	0.848195	H27M09.3	3' UTR	CAACUUUAACUUUGACGGUGACGGUGAAGGCGGAGCAACUUCUGGAGCGGGCGGAAACAGCACCUCGUUCUUUAACUUUUAGAAAAUUAUCAUGUAUUAUUCAGCUCUUGUAUCAUUUGUAUCGUUUAAUGUCAGAAAUUUUAGAUUUUAUUGGACCAAGAAAUUGCCUCUUUUUUUUCUU	2	UCAUGUAUUAUUCA,UCUUGUAUCAUUUG	90	106	7
syp-1	10.096	10.8157	-0.647122	0.000447106	F26D2.2	3' UTR	UCGUGGAAUCCGACUAUUCAGAUCGAGUAGUUCCGCCGCAGCCAAGUGUAGAAGUUACUCCAGUACACCGACAAGUGUCUCAUGAUGUAUUCUCGGCGCCAUUGAUGACGAGCACACCACUUACCGCAGCUACCAGACCGUUGAAACGAACUCGUGCGGCCGAUCGUCUUAAAACGAGAGCCGAAGCUCAUACUGCAGAUGUUCGCCGAAAGAGAGGAGGGAAGAAAUAAUGUGUGUGUGGGGAAGAAACGACUAUGUACCAUUUCAAUCUUGUGCUAUUUUUUUUUGUGUUUUUAGAGUUUUAUAUAAAGUAAU	2	CUAUGUACCAUUUC,UCUUGUGCUAUUUU	253	269	7
K04F10.7	9.77507	10.2953	-0.432535	0.0593183	K04F10.7	3' UTR	UUAUUCACCUAAUAUUUACUUCAAUUUGAUCCAAAGUGCACCUUCCCCCUAUCGCUCUCCCCGGUUGACCCGGCAUCCCUUUCACUCGUCUUCUAAUUACAAUCUUUGGACGUAGCUACUUCUAUUAACCUACUAAAUUUGUUAUAGUGUACCCAUUUUCUGUCACUGUCAUCAAUGCCUGUCUAGUUUGAUAAUCUGUGAGAUAAUUUUUCUACAAGUCUGUAACAUGUUUUUUUUAAAUUUUACUUUUUUUGAGAUUAGUCUUUUUUUCGAGUCUUUGAAUUUUUCAUAC	2	AUCUGUGAGAUAAU,GUCUGUAACAUGUU	194	218	15
fcp-1	10.16	10.2376	-0.065177	0.799313	F36F2.6	3' UTR	CAUUGAUCGAACGUCAGAUUAGCGAUGCAGUAGAUGAAAAAGAUCAAUGAGUUUUCUGUGAAAUCAUCAUGUGCUAUUAUUGUUUUCAUUUCCUAUUAUUCUUUCAGUUGUUUCCCAUCUUUUACAUCUCAUAAUUAUCACCCCCGUUCCCCAUUUGAUUCGAUACUCAAUGUUUUCUGUACUAUUUACCUCCAUUUAAAUGGGAAUAAUCUGACAAUUAAUGUCGGCUGCUUGAUCAGAGUGAUUUUCAUCAAAUCAAUCAAAACUUCACUAGAAGCCUGCAUUUUUGU	2	UUCUGUGAAAUCAU,UCAUGUGCUAUUAU	54	67	4
T22D1.5	10.3389	9.86886	0.332074	0.246774	T22D1.5	3' UTR	UUUAAGUAAUCCUAAAGUUUAAUCAUGUCAGAUAAUCAUUCCCUAUUGUAUUUAAUCGCCUGGUCCCAUAUCUUAUGUGCAAUUUUCACAAAUUUCAGUAUUCUUGUAAAAUGUCAGGCGGAUUCAUGUAAACAAUAAGAUUGU	2	UUAUGUGCAAUUUU,UCUUGUAAAAUGUC	73	102	20
fog-1	10.2046	9.83731	0.312376	0.120949	Y54E10A.4	3' UTR	UCCAUCCACCCAACUAUCACCACCACCAUAACCUCUUGUAAAAUCUGUUAUUUGUUCACGUUUUUCCAAUAAUUUUCCACAAGUUUUCACAAUUCCCACCGCCGGUAAAGUUUGUUUCGAUUGUUACCUACAUGAUCUGUAUCAUGAUCUGUAUCAUUUUUGUUCUCCGACUUCGCCAUAUAUUUGCAUGAUUUGUUUUAUAAACAUGUUUGA	2	AUCUGUAUCAUGAU,AUCUGUAUCAUUUU	135	147	3
T01H3.3	9.31288	9.45318	-0.108367	0.709669	T01H3.3	3' UTR	UUUUUUGUUCCUUCCCGUGUAGUAUCACUUUCUGUACCAUAUUUUCCUGCUGUUUUGUUGUGCUUUUUCA	2	CCGUGUAGUAUCAC,UUCUGUACCAUAUU	15	30	6
mei-1	10.0774	9.32711	0.636368	0.00363698	T01G9.5	3' UTR	UUAGUUUAAAAUAUUGUGGCCUAGCUUUGGUUUUUGAAACUCUGAAACAUUGUACAGAUAAAAUUUUCAAGGCCACCUUCAUCCAAACAUCUCUCCCCGAUUCACUCUUUCCUGUAAAAUACUUAUUGGUUAAAUUUGUAUGUAAAAUGAAUCAUUUUGCCA	2	UCCUGUAAAAUACU,GUAUGUAAAAUGAA	110	138	19
ZK643.2	8.45306	9.15829	-0.528576	0.0579068	ZK643.2	3' UTR	AGGUUGCCAUACGAACAAAUUGUGAUGCCACAAGAAGCUUAUGUGAUUGAAUUAUAAUGUGAUUGCUGAAUUUUUUAAAUAUUGUGCAAUUUUGAGUCUGUAACAUUAUCCCUGAUACAUUUAAAUAUUUACGUGUAUUUGUUUAUUUUUCUAAUCAGUACUUUUUUUCGCAAUUACUAAAA	2	UAUUGUGCAAUUUU,GUCUGUAACAUUAU	80	96	7
R11D1.1	8.32833	9.0048	-0.587649	0.00495264	R11D1.1	3' UTR	CUAAAUUCCACCCCCAUAUCUGUAUAACUUUGUAUAAUUUUCCAAUAUAUUUUUUGUAAAAUUUUGUUUUCCUCAUCUCAGAAAUCCCACUCGAUUCUCAUUUUCCCGUUGGACAUUCGUGUAUUGAAAUUUG	2	CUUUGUAUAAUUUU,UUUUGUAAAAUUUU	28	52	15
mjl-1	9.32895	8.87898	0.318679	0.265019	C17E4.4	3' UTR	CUCCACUUUGCUCCAGUGGUCUUCCAGCUUUUUCUGAUUGCCCUCACCACACUGUUUCUGAACAAAGCAGGGGUCACAGAUUCUAUUGAUAAGCUAGCUGCACAUCUGUACUAUUUUCUAUUCUGUGUCAUUUUUUAAACGU	2	AUCUGUACUAUUUU,UUCUGUGUCAUUUU	104	121	8
F59A6.5	8.38217	8.76299	-0.211384	0.547945	F59A6.5	3' UTR	AACCAUUAUCUGACAUUUCUGAACAUAGAUUUAUUACCAUGUGCCGACAAGAGCCAAGAUUUAUUUAUUCUGUGUAAAAUAAUUUUUAAAAUCUUUUGUUUGUACCAUAAUUAUUAACAAUUGGUCUCUACUUUGAUGAAUAUAAAAU	2	CUGUGUAAAAUAAU,GUUUGUACCAUAAU	70	98	19
Y47D9A.1	8.83433	8.59724	0.178241	0.499534	Y47D9A.1	3' UTR	UUCAAAAUUCAUUUAACUGUGAUAUGUAUGUACCAUUCGGGAGGCCGUGCCAAAACUUGACAGUUACAGAUAUUGUUGAUGACUCUUUUUUCCUUUCUCUCGCCAAUCAAAACUCACUGGGAACCCUCUUUUC	2	AACUGUGAUAUGUA,GUAUGUACCAUUCG	15	26	2
nhr-86	8.44955	8.51629	-0.051306	0.879787	Y40B10A.8	3' UTR	CCAAGAAGACAUCGAGAUAACCAACGUGUUCAAUGUGUAUGCGCCUCCCAAGGAUUUUUAUGAUCUCGUUAAUGGAAAAUUCUGCUGACUUUCCGAAUUUUGCACACAUAUCACCUUGAAAUUCUGUGAAAUUAGAAUCGUGUAUUAUCGGUUGUUGUUUUUGUCUACUUUGCCCCCAAUGUAGUUUUUAAU	2	UUCUGUGAAAUUAG,UCGUGUAUUAUCGG	122	138	7
R06F6.8	8.85099	8.3843	0.303763	0.325364	R06F6.8	3' UTR	UUCGAAAAUCCAAAUUCUCACACAGGUUUCCUUCUCAAUUAUGAUAUCCCCUCCCUCCCAUUGGUUUUUGCCAUUUUCAUGUAUUAUGUAUAGGUCUAUAACUGUGAUGUGUGAUACACUCGACAAACAAUUGCUAAAAA	2	UCAUGUAUUAUGUA,UGAUGUGUGAUACA	77	105	19
F37B12.3	8.09115	8.36809	-0.161062	0.650012	F37B12.3	3' UTR	UUGUUGCGAGCUAGUUUGUUUUUUUUCCUCUUGUUCGGUCCAUUCGCUUUAACUUGUCACCUAUUUUUUGUUUUCUCUACAGUCCUCUUGGUUCAUGAUCCUGUUAAUUAUCAAUGCUCUUUUCUGUGAUAUUCGAUAUUCGAAUCAACAAUGUGUAUGAUUAG	2	UUCUGUGAUAUUCG,AUGUGUAUGAUUAG	122	151	20
R166.3	8.01239	8.20413	-0.106362	0.784523	R166.3	3' UTR	UUAUGUAAACUACAAACAAUCGCACGGACUGCCACUACCACGUUAAUGAUCUCUUUCUAUGUAUUUUUCUUUCAAAUUCCUGUAAAAUAUUCUGUAUUAUGAUUGAAAU	2	UCCUGUAAAAUAUU,UUCUGUAUUAUGAU	78	90	3
F15D4.2	8.44949	8.07624	0.234987	0.462563	F15D4.2	3' UTR	UCGGCUGCUGGAAGAGGAUCUUGAAGAUUUUCUCUAAAUUUUUUUUCUGUAUUAUCCUGUAACAUUUACAUCUCUUCUGACGAAUACACAAUUU	2	UUCUGUAUUAUCCU,UCCUGUAACAUUUA	45	55	1
npp-13	8.19276	7.86782	0.196073	0.555509	Y37E3.15	3' UTR	UUUUUGCAGAUCAAAGCAAUUGUGUUGUACUCGGCAACUGUGCCAUACAAAUUUCCAACCCAUGUGACAUCUCGACUUCUUCAAUUGCAAGCCUCUCUUGGCAUUUGAU	2	AACUGUGCCAUACA,CCAUGUGACAUCUC	36	60	15
zim-3	8.2829	7.69258	0.44283	0.095264	T07G12.11	3' UTR	AGUUUUCGCAGAAUUCGCUGAUCGUCUUUCGCUACGACUCUGCACAAUGUGUUAUUUGUCAACUCAUGUAACAUUUGCAAUGUUUUUUAGUAAUAGUUUCAUUGUUUUGUUUUGUUUUUUGUUUGUUAUUGUCGAGAUAAA	2	CAAUGUGUUAUUUG,UCAUGUAACAUUUG	45	64	10
F36H12.2	7.08241	7.30953	-0.17769	0.528915	F36H12.2	3' UTR	CUUCUCAAUCUUCUCGACAUUCAGAACAUUGGCUGGAUCUUCUUCGGCACCGCUCUCUCCUGCUGUAUUUAUAAUAACGCCAUCAAACCUCUUGUGAAAUAGAAUCUGUAUCAUUUUU	2	UCUUGUGAAAUAGA,AUCUGUAUCAUUUU	90	104	5
algn-14	7.92014	7.19679	0.535967	0.0510237	M02B7.4	5' UTR	GUUGUUUUCCAGCAGAAUUUCGAUGUUUUUUCUAUUUUUCUUCGUCACAGCUGUAAUAUUAUUCGGUGUGCUAUGUCUGACAGCAUUUAUGGCAUUUCAAGUCCGCCAUUCGAAUCAUUCGGCGAAAAAUAUG	2	AGCUGUAAUAUUAU,CGGUGUGCUAUGUC	49	64	6
Unchanged in Y479A
Lower in Y479A
Higher in Y479A

### Sheet: FBE + cFBE
Gene name	log2 Y479A Avg. Peak Height	log2 WT Avg. Peak Height	log2 Fold Change (Y479A/WT)	Significance of change (Y479A/WT) [FDR]	Gene	annotation	sequence under the peak	#FBEs (UGURnnAU)	Motif Sequence(s)	Position start within peak			# cFBEs (UGURnAUn)	Motif Sequence	Position start within peak				Distance Between Paired Motifs
trcs-1	13.0929	13.2961	-0.179243	0.304689	F27C8.6	5' UTR	UUUAAUUCUUUUCAGGCUUCGCCUCGUCCAUUAUUUCUGUAAAUAAUCUUCUGUACAAUUACUAACCUAACUAUGAUGCUCAAAGCAAAAAAGGAGUCAAACUACACCAAGGGCAUUGUCCCCGUCCUCAUCACAAUAUUCCUACUUAUCACUGGAUACGCUUUGUAUAAGCCACUUCCCGAAGGAUUCACUAUUAGUAAAUGGGACAGAGCUGUUAUGCAUGUAGUCGAGCCAGCUCUACGAGUCGCCUAC	1	UUCUGUACAAUUAC	49			1	UUCUGUAAAUAAU	35				6
cpb-3	11.9112	12.9613	-1.00178	4.35746e-13	B0414.5	3' UTR	UAUAAGUUCCGUCGCUCGUAGUUCUGUAGAAAUAAUCAACGUAGUUUAUGUUUGCUGAAAACUAUGAAUGAGAAAACUCCCUGUGAAUCAUAUUGCAUCUGUAACAUCUUUUUUUGUUUUCCCCUGUAGCGUUUAGUUUGGGCCUUCUUAAUUGUUUGUUU	1	AUCUGUAACAUCUU	97			1	CCCUGUGAAUCAU	79				10
zyg-11	11.6469	12.5347	-0.841571	1.09062e-09	C08B11.1	3' UTR	AAACUAAAUUAGAUGUUUGGUUUCACUAUUUUUCACUUCUCCCUGUAAUAUGUUGAACUGUGAAUGUGAUUACUUCUGUGGAUAUUUCAUCGGUUGUUUCCAUUUCUUUUUCUGUACCCAUCCCUACUCACAAAUUUGCUCGUCCCACUUUCUUUCGCGGGUAUUUUUUCGGGAGUACCAUUUCCUCCUUUAUGUU	1	CCCUGUAAUAUGUU	41			2	AACUGUGAAUGUG,UUCUGUGGAUAUU	56	74			6
puf-5	11.6901	12.3406	-0.586512	0.000972892	F54C9.8	3' UTR	UUUUGAACAUAUUUUAUCGCACCCCCAUACUCGCCCAUUGUACUAUUAAUUGUUUUUUAAUUGAUACCUACUCGCCUCUUUUGUAAGUCGCUAGAUUGUGCCUCUACUAGAAACGCCAUCUAGUGAUAAUAACCGACGCUUCGCUUCUUGUUGCAUAUGUAGUUGACCCCAUCGCGUACUUUUGUACAUUUUGUGCUUAUAUAACUUUUGUAACAUAAUGGAAGUAAUUUUUAAAGGUUGCU	2	CAUUGUACUAUUAA,UUUUGUAACAUAAU	36	206		1	UUUUGUACAUUUU	180				18
atg-18	11.6146	12.0751	-0.422889	0.00754446	F41E6.13	3' UTR	UAACCUCGUCUCUUCUUCUGAUUCUUUCUUUCUAUUCCUGUCUCAUUUUUCCAUCUUUGUAUUAUUAUCAUGCAGAUGUACAUCACCAUCCAUCUCACUUUUCUUCUUGUUCUAUCACAUGCUUCUCCCAUUUUCCCUGUAUCUUCUCGUCCCACUGUUUUCCCGUAAUAGCUGGCUAGUCCACGAAAUUCUGAAUAGUGAGUGUGCAU	1	CUUUGUAUUAUUAU	55			1	AGAUGUACAUCAC	74				10
cgp-1	10.7931	11.5268	-0.665614	0.00016655	Y38C9A.2	3' UTR	GAAAAAAAUUGUAAAAUUCUCUCUCAACCGGGCUUCACCUCACAUUGUGUAAUUUUUUGAUGCUGUGUAUUUAUUAUUACCCCCAAUUCCUCCUCUCUGUUCAUUUUUGUAUGUACCGGGAUCUCUCCUCAUACCAUCAAUCACCACUAUCUCCCUCUCUAAUCAAAAAUAAUUUCUCUGAAAAGCCCCAUUUGUUUUUAGCUGAA	2	AAUUGUAAAAUUCU,CAUUGUGUAAUUUU	7	43		1	UGCUGUGUAUUUA	61				9
mex-5	12.4121	11.3452	0.946022	8.05975e-06	W02A2.7	3' UTR	CUGAGGAAAAUCUCGGACUAAGAGGACACUAUUAGGUUGUAUGUUACCACACGAAAUUGCUUUUUCAUGUACUAUUGUCUGUACAUACCGCCCUCUCUUUUUCCUCUACACAACUUUUUUUUACAAAUUCAUUCAAGCUUUGACCACCCAAUCACACA	1	UCAUGUACUAUUGU	65			1	GUCUGUACAUACC	77				3
ari-2	10.2078	11.1789	-0.873053	8.91769e-06	T12E12.1	3' UTR	UCUUUCUGUAAAACUCAUCGAAAAAAACUUCCCCAUGAAUACAUCACACUCUUUAAUUGCUCCUUGACCAUUUAUCUGUGAUCCAAUUCCCGUUUCUCCUGUUCUGUGAAUUUGAAAUGUUUUCUGUAUAAUAUUUUUUGGGAUUCCUGAGAUCUCUCUUUUGCCCAUGUUCAUGUAGGAUUGUUUUCUGUGUAUUUCCAUCAUUUCUUGAUUUUUUUUGUCCUGUUCACACAUACUCAUUUAUAGUGCCUUUCUCAUUUGUUAUCAUCACACUUUAC	2	UUCUGUAUAAUAUU,UCAUGUAGGAUUGU	122	171		2	UUCUGUGAAUUUG,UUCUGUGUAUUUC	102	186			12	6
T27F6.7	11.2212	10.9067	0.266969	0.186998	T27F6.7	3' UTR	UAUUUUUAAUGUAAAACCUGUAUUUCUCUCUCCAAUCUGUGUAUCUUCUGUACCAUGGCUUUAUUUUGCAUAAUUUCUCACCAAUUUCUUGUCAGUUCUUCUUACCUUGCCGUUUUUUCAUGUAA	1	UUCUGUACCAUGGC	46			1	AUCUGUGUAUCUU	35				3
bckd-1A	10.4846	10.6154	-0.115158	0.545577	Y39E4A.3	3' UTR	UUUUUCUAUGAAAAUAUUACUAGAAUACGUUUUUUUUUUGUAGAUUUUCCUGUGCCAUUCCGAUGUGUUUUAUCAAAUAGAUUUUGCUUUUAUUUAUGAACCCUCAUGUUUUGUUUCUAGGUGCCUUUUCCCGUGUUCCCCGCAUAUUUCUUUUGUCAGCCCCUUC	1	UCCUGUGCCAUUCC	48			1	UUUUGUAGAUUUU	36				4
zipt-1	10.537	10.5906	-0.0458772	0.853416	F31C3.4	3' UTR	UUUUGACAUUUUGUAGCAUUUUCUCUGCUUUAGUUUUUUUUUCCUAAUUCUGUGCAAUUUUACUCGAUUUUUGUGUACAUUCUGUGUCCCAUCUUUUCGCUAUCACACAUUUUCUUGUACUUUCUCAUCCCGGGUUCCAGCUCGCCAUAGACCUGUGUAUUUCAUUCAUUUUCCCAAUUCCAUUACUUAAUAUUUGACAUUCCCGACGGCUUUAAAGCUCCCAUUUGUUGUACCAAACCCACAAUCCUAAGACUCAC	2	UUUUGUAGCAUUUU,UUCUGUGCAAUUUU	9	48		2	UUGUGUACAUUCU,ACCUGUGUAUUUC	71	151			14
memi-1	9.61096	10.5824	-0.860516	3.77015e-05	Y17G9B.9	3' UTR	CUCCAUAUAUGUCCUAUAAUUAGUAGUAAUGUGCAUAAGUCUGUAUUAUUGUAUAUGUAUUUAAAUAACCGAGUGGUUCCUGUUGAAUAUUCCAACUAACUUCCCCUAUUUUAUUUUCCUUUUUUGUUUUAGUUGUUUUAUGUAUAUAGAUUCUCCAAUGCCCAAAUUGUGACAACCCACGACUAUUUUGUUUAUAUUCGACAUGUAUAUUGCCCGCAUUUAUUUUGAU	1	GUCUGUAUUAUUGU	39			4	UAAUGUGCAUAAG,UAUUGUAUAUGUA,UUAUGUAUAUAGA,ACAUGUAUAUUGC	27	47	138		4
memi-2	10.0947	10.4896	-0.317464	0.187372	Y62E10A.14	3' UTR	AUAAUUUGUAAUGUACAUAAUUCUGUAUUAUUGUAUCAGUGGUUCUUGUUGAAUAUAUCAACUAACUUUCCCCUUUAUUUUAUUUUCCUUUUUUGUUUUGGUCGUUUCCUGUAUAUAGAUUCUCCGCUGCCCCAAACUAUUUUGCUUAUGUUUAACAUGUAUAUUGCUUGAAUUAACAUUGCCAGAAUA	1	UUCUGUAUUAUUGU	21			3	UAAUGUACAUAAU,UCCUGUAUAUAGA,ACAUGUAUAUUGC	9	107	155		4
lgg-2	10.5481	10.4845	0.0507271	0.838222	ZK593.6	3' UTR	UUAAAUUUCCACCAACACCACUGAUUGCCCAAUGCAAUCCUCACUGUAAAAUGUUGUAUUUUUAAAUGUAAAUACCUGAAAACCCAUCAUACUCAGGCGCCAACCAUUUUUCUAGUUGCCUUUGCUAAUUUCGCCCCUCGCAAUUCCCCACCUCAAAAC	1	CACUGUAAAAUGUU	42			1	AAAUGUAAAUACC	64				13
prom-1	9.94937	10.4823	-0.459621	0.0279799	F26H9.1	3' UTR	AAAUUAUUAUAUCAGUAUAUACAUAUCUUGUGUCAUUCUCAUGUGUAUUGCCUUUUCCCCCCAUUUUGUUCCUCCUUUCUACGUGUGAAUGUCCCCUCAAAACAUUAUAGAUAUAUUAGAGCUAGAGAAAUA	1	UCUUGUGUCAUUCU	26			2	UCAUGUGUAUUGC,ACGUGUGAAUGUC	39	81			4
plin-1	10.8301	10.4459	0.331027	0.0957409	W01A8.1	3' UTR	UUUUUUCCUCUCCAUUACACCACUUCGACUUGACCUGUUCUACUAUAUCACCUGCGCCGCUCCUUCUCGUCAUCAUCGUUGAGAAUGGUUGUUGUGUGGAUGUUGCCUAUAUUUUGUCAGAUGUACGAUUACCUUCUCAAAUUAUGCACAGUAAGCAGCCACCUCCUCCCAUUUAAAAUUCUCACCAGUACCAUACUCCUCCCCACAUAUUUAUUCUAUCAGCCGUACGUGUAUUUUUCCAUUCUUAAAAGUCCAAAAU	1	AGAUGUACGAUUAC	119			1	UUGUGUGGAUGUU	92				19
gln-5	9.31497	10.3204	-0.775282	0.00594839	F26D10.10	3' UTR	AAGACCGUCGUCCAUCAUCCAACUGCGAUCCUUACCUGGUGACAGCAAUGAUUGUGAAGAGCUGCCUGCUCAGCGACUGACCCAACGACUAACAAAUUCAUGUACAUUAGAAACAAUUAUUACCACUUGUAUUCUGAACAAUGAUCUCACAUUUCGAUUGUAUAUUUCUAGAUUGUUGUAUUAUAAUUAUUUUUG	1	UGUUGUAUUAUAAU	174			2	UCAUGUACAUUAG,GAUUGUAUAUUUC	98	156			10
crh-2	9.6369	9.89617	-0.197985	0.465768	C27D6.4	3' UTR	GGUAAACCAUUUUCUCCCUAGGGUAAACCAUUUUCUCCCCCUUUCGUGUAUUUUCUGUGAUAUUUCAUUGUGUCCUCCGCCUCUCCCUCAAAAGGCCUUCAGUUUUGAAUUGUUCCAGUUUUAACCGCUUUUCAUCACUCAUGUUACAUUGAAUGAUUCUUGUAACAUCUCCUUUUUCUGUAAAUCAUAGCCUGGGUAUUAAUUAUAAGAGUAGAACAUGAUUUCUUCAAAAGA	2	UUCUGUGAUAUUUC,UCUUGUAACAUCUC	53	158		1	UUCUGUAAAUCAU	176				9
F25H2.6	9.61957	9.78415	-0.120845	0.690987	F25H2.6	3' UTR	AAUGUACUAAUAAACUUCUGAUGUGCCAUUUCAUGUGUAUUCCGUUCCCGAUGGUCCUUUUUUUCUGAAAAUUCUGUAACUUAUAAUGUACAAUAGUCGUUUUUCGUGUAUUAGCUACUUGGUUGUGAACUGAACUAACUGAUUGAUAAAGCAUCUAGGAAUUUUUCC	2	UGAUGUGCCAUUUC,UAAUGUACAAUAGU	19	84		1	UCAUGUGUAUUCC	31				3
rad-51	9.83721	9.76578	0.0555291	0.82643	Y43C5A.6	3' UTR	UAUAUCACAUUUCUGUUUCUCUCCACACUUUCACGGAUUCAUCAUGUUUAUUUGGGUCGUUUUUAAAUCUAGCGUUCUAUGUUCUCUAUGAAAAGUUUUCGCCUGCCCCUCAUGUUUCACUAUUCCGUUACAUUCCUUUUUUGUAUCUGUAUUAUAUAUAGGUUUGUGCAUCUCUCUCUCUCUCUUUUGUUUUACCCGUCGUUUUGUAUGAAUCGUAUA	1	AUCUGUAUUAUAUA	145			1	GUUUGUGCAUCUC	162				8
ced-4	8.90064	9.46409	-0.439557	0.0911327	C35D10.9	3' UTR	AAACUGUGAUCCGUCCUGAAGACUUCCCAAAGUUCAUGCAAUUGCACCAGAAAUUCUAUGACUCCCUCAAAAAUUUUGCAUGCUGUUAAAACCUAUCGUGUACAAUAUUGCCUGUAUAUUCCCCUCGAAAUACGUUUAUACUUUUUCGCACGAGUUUUCUCAUUUUUUCAUUUGUACUUGUUUUAUUUCUCUCCAAAAUUUCAGAUCUAUCCCAAAUGUUCUUAAAU	1	UCGUGUACAAUAUU	96			1	GCCUGUAUAUUCC	110				5
sel-8	8.82546	9.43958	-0.52961	0.0128658	C32A3.1	3' UTR	AAGCUCAACAUCAUCAAAUGGGUUACGGUAUUCCGAAUGGAUAUCCACAGCAAAUGCAUAUGCAUCCACCGGCCUACGGAGCCCAUCACAUGCCACAACCCACUGCAUUCGCUAAUAUCAAUUGAUUUUAGAAAAUUGCGAAACCAAAAGAUAUCUGUGCAAUUAUUCAUUUUUUUGUGAAUGAUUUUUU	1	AUCUGUGCAAUUAU	153			1	UUUUGUGAAUGAU	173				11
cdk-8	9.6562	9.39182	0.199553	0.446871	F39H11.3	3' UTR	GCAACAACAAUAUCAUCGAUAAACAUUUCAUUUGUAACAUGUAUGUAUCUAUAGUACUCACAUCAAACUAAUAUUGCUCGUCAUGUGUAAUUUGAAGGCUUUGUAAAUUGUAUUUUUUUGAA	2	AUUUGUAACAUGUA,UCAUGUGUAAUUUG	30	81		1	CUUUGUAAAUUGU	99				9
epg-8	9.7203	9.38778	0.255054	0.314994	Y106G6A.2	3' UTR	GUCGUCCAAUGUGUGAUCUUUCGGAAGUUCAUGCCCUUAUUGAAGCUCAACGUCCAGAGGAUUGUCAGAAGAAAGACGAACUCGAUGAAUCUUGGACAUUUGUUGACUAAUUCAGAAUCUUGUAUCAUUUUGUAUAUUUUACUGCAUUUCUCCCCAUACCCUUCGUUUUCUUCCUCAUCUGCAUUUUCACGUGUAUUUUUUCAAAU	2	CAAUGUGUGAUCUU,UCUUGUAUCAUUUU	7	118		1	UUUUGUAUAUUUU	128				1
gcn-2	9.04674	9.36318	-0.247697	0.333936	Y81G3A.3	3' UTR	AUUGUUUUGUUCUCUAUUUGUUGCCCCAUUAUCUCCCUUUUACUGUAUUAUGAUGUGAAUAUUCAUUUUUCUUUUUCUUUUUUUGUUGCUUCUUUUUUCCUAUUUCCGUUUAGUGCCUUUUUAUAUACAAUCAUCUC	1	UACUGUAUUAUGAU	41			1	UGAUGUGAAUAUU	51				1
slfl-5	9.39292	9.35257	0.0286319	0.924484	T04H1.2	3' UTR	UAUUUUGUGUAGACCUCUUUUUUGUAGUCUUUUUUCACUCUCUCUCUCUUUGCCCUCUCCUCCUAGGUACCCGUGUGUUUACAUUUUGCUCCGGGUUGAUAAUAGUUGUACAUAGUUGAAAUUGUACAAUUCUGAAUAUUUGUUCACUAAGUGAACCUUUUUGUCUCCAAAAAUACUCUAGAUCCUCUUUUUUCUCUUCUUCCA	1	AAUUGUACAAUUCU	120			1	AGUUGUACAUAGU	104				8
set-14	8.68957	9.24038	-0.390121	0.179861	R06F6.4	3' UTR	UAAAAUGUGUAUCAUAAUGUGUAUUUUUACAAAUUUCAGCAAUUUUUCCUUAUUUUUUGUUAUGCAAAAUAUUAUUUAUUACCUCAUCUUUUCUCCCCAACUCUCUAUAAUAUUCUUGUAUAUUUCGGUUGUGAAUUCCCAAAUUUGACAUGUUUUAUUGCCAUCAUCUUCCCUUUUUGUUCAAUGAUUUUCCCGUUUUCUGAA	1	AUGUGUAUCAUAAU	5			4	AAAUGUGUAUCAU,UAAUGUGUAUUUU,UCUUGUAUAUUUC,GGUUGUGAAUUCC	3	15	114		1
atg-7	8.72537	8.87072	-0.105891	0.739162	M7.5	3' UTR	CUCUGUUAAUGCUAUUGAUAUCGAUUUUGAGGAUGAUGAAGAUUUCUGAAUUGGUCGCCUCAAAUUUUUACCUUUUCUGUAUAAUUGACUGUGCAUUGACUGUACUCUGACACAAUUUUUCAUUCUCGUGAUUCUAUUUUGCCUCCAAAUUUUAAUAAUA	1	UUCUGUAUAAUUGA	75			1	GACUGUGCAUUGA	87				3
dcap-1	8.48784	8.5963	-0.0574748	0.885015	Y55F3AM.12	3' UTR	UAUUUUUCCCACUUUCCAUAUUUUUUCAACGAAUAUUUUUUUGUGAAUAUUGUGUGAUUCCUCCUGAGCCCUUUUGCUCAUUUUUCCCCAUAAAAUUGUCCAUAUUUUGUUCACUGAAUGGGUCUCCCUAUUGAUGAUAUCUCAAACCACACCGCCCUCCAAAAAU	1	UAUUGUGUGAUUCC	48			1	UUUUGUGAAUAUU	39				1
epg-6	8.31819	8.47328	-0.109631	0.738745	Y39A1A.1	3' UTR	UGGAAAUGUGUAUAAAAAAUGUUCAAAAUUGUGCUAUAUUCAUCACUCAAACCUGCCAUGUGCCUUUAAAUUGCUUUA	1	AAUUGUGCUAUAUU	27			1	AAAUGUGUAUAAA	4				15
F37B12.3	8.09115	8.36809	-0.161062	0.650012	F37B12.3	3' UTR	UUGUUGCGAGCUAGUUUGUUUUUUUUCCUCUUGUUCGGUCCAUUCGCUUUAACUUGUCACCUAUUUUUUGUUUUCUCUACAGUCCUCUUGGUUCAUGAUCCUGUUAAUUAUCAAUGCUCUUUUCUGUGAUAUUCGAUAUUCGAAUCAACAAUGUGUAUGAUUAG	2	UUCUGUGAUAUUCG,AUGUGUAUGAUUAG	122	151		1	CAAUGUGUAUGAU	149				18
swsn-6	8.24967	8.30255	-0.0332316	0.931567	ZK616.4	3' UTR	UUUUCUUUGUACGAUUUUCUAUUUAUUCUGUGUAUUUCGAAAGUUGUGAGCUUAAACUUAUUC	1	CUUUGUACGAUUUU	5			1	UUCUGUGUAUUUC	26				12
nud-1	9.37576	8.2003	0.464171	0.185101	F53A2.4	3' UTR	CCAACGUCUGAUGAGAAGAAAAAGCAUGAUAUGCUGCAACAGUUCAUGAAACAGCAUCCUGAAAUGGACUUCAGCAAUGCUAAAAUUGGAUAAUUCUGUGAAUUUUGUGAGAUUUGUUCCGAAAAUAUUAUAUUUAUAU	1	UUUUGUGAGAUUUG	103			1	UUCUGUGAAUUUU	94				1
lid-1	6.67776	8.1493	-0.210632	0.445422	C25A1.12	3' UTR	GAAACUUCAUAGUUUUCUCUAAUCUUGUCUAGUUCGAGACAAAAUUAAGUGCCUUUUAUUUGUAUCUUUCAUGUUUGAUCAAAUUUGUACAUUUUCUGUGAAAUUGCCUCUUACUUCUCCAGUCAGCCAUAAAU	1	UUCUGUGAAAUUGC	94			1	AUUUGUACAUUUU	83				3
F13G3.7	8.05671	8.09065	-0.022268	0.955722	F13G3.7	3' UTR	AAGAUUAUUAGAUGCUGUCCAAAAUUGUAAAUUUUGUGUGAUCAUAUCACCCCAAAUUCCUUCUUUCCGCUCUCUUCGAAUUCUGUUCUAUGAACUUUUCUUUUUUUUUUGUAAUUGUUUCUUUAAUAUUCUUUUUUUUCUCACUAUUCUGGUUCGGUCCCUUCUCAUUUUCGAG	1	UUUUGUGUGAUCAU	32			1	AAUUGUAAAUUUU	23				1
atx-3	8.42244	8.0102	0.289693	0.314285	F28F8.6	3' UTR	AAUUCUAUUAUGUGAAUAUAUUCUCGGCUUUUCCUGUAUAAUUCGAUUAUUCAUUUCUCCCGAUACUUGUAUCCCCAAAUACUUGGUGCUUAUGUAUGAACCGCUUUCAGACUAUGUGA	1	UCCUGUAUAAUUCG	32			1	UUAUGUGAAUAUA	8				16
ooc-3	7.93763	7.966	-0.0222352	0.946873	B0334.11	3' UTR	UUUUUUUGUUUGUACAAUCAAUAUUUUUCCCUCUUUUUUGUACAUUUUUAGUUCAUAUCUAGAAAUCACUUUUACUAAUUUUCCAUUCUUUUCCUGUAGAUCUUGCCUAUUACCUCUUCCUUGAAUUAC	1	GUUUGUACAAUCAA	8			2	UUUUGUACAUUUU,UCCUGUAGAUCUU	36	92			19
eri-7	7.17628	7.87771	-0.521504	0.0663815	C41D11.7	3' UTR	AUCAACUUUAUGGCCAUCAUUCUUGUAAUAUGAAACCCGCUAGAUAAGUGUAUAUAUUUUUUAACUUCCUAAAGCGAACUUGACACAUUUUAUACAUUUAUCUCAUC	1	UCUUGUAAUAUGAA	21			1	AAGUGUAUAUAUU	46				16
ubc-6	8.59238	7.6124	0.770227	0.00396552	D1022.1	3' UTR	UUAUCGCUUUGUGUUUCGCUAUUUUCUUCACACUAUUGGCUCGUCGCUUCCUUGUCGAUAAUCUAACUUCACCAAAAGACGGUUCCGAGUUGUAAAUACAUGUAUAAUAUUAUUCAAUCCCGUUGUACUUUUUCCAUUUUCUAAAAUCAAACUUCGUGCAAUCACUUGCCAGUUAUUUCUUGGCUCUCUCCUCUCAGUUAGUAU	1	ACAUGUAUAAUAUU	98			1	AGUUGUAAAUACA	88				2
Y53H1A.2	7.59539	7.59127	-0.00143172	0.995199	Y53H1A.2	3' UTR	AUUGUUAUAUUGUAAAUUACAUUUUUUUACUGUGUACUAUUUCUGACACUAACUCGAUUUCCCAGUGGCCUUAUUCAUACGCUCAUUUCAUUGAUUUUCUCGGUGCAUAUUUAAAUUU	1	CUGUGUACUAUUUC	30			1	UAUUGUAAAUUAC	8				14
Y45G12B.2	7.51674	7.46952	0.0246642	0.944907	Y45G12B.2	3' UTR	UUUUUGAAAAAAAUGUGCAUAUCCUUCCCUUUCUGUGUAAUAUUCAAUGUCUACUCAUUCCCCAACGAAAAAAAAAGUUUUUCGAAA	2	UUCUGUGUAAUAUU,CUGUGUAAUAUUCA	31	33		1	AAAUGUGCAUAUC	11				12	14
cup-5	7.14181	7.33503	-0.129046	0.708967	R13A5.1	3' UTR	CUCCUUCCUCUUUCAUAUUUAUUCCCCUCUGAACAACCUACUUAUCAUGUGUAUAUGUGGUGCUAUGUACUUUUGUGAUAUUCUUCUUCCGUUUUGUUCGUGAUUUAUAAUUUGUGAUUUCUU	1	UUUUGUGAUAUUCU	71			2	UCAUGUGUAUAUG,AUGUGUAUAUGUG	45	47			18	16
zim-1	7.63147	7.31955	0.195203	0.543989	T07G12.6	3' UTR	GUUUCUUCAGAAUUCGAUGAGCUUCGUCGUCGGGCCGUCUGCUUUUUGUAAAUUGUGUCUCAUGUGUUAUUAUCGUUGAUGUUAUAUUAUGUUGUUUUUAAUGCAUUCUAUGCGACUUUUCUUUU	1	UCAUGUGUUAUUAU	60			1	UUUUGUAAAUUGU	44				8
rpb-9	7.49777	6.79886	0.404017	0.219063	Y97E10AR.5	3' UTR	AGGCAGAAGAAGAGAUGAGAUUGUACUAUGUAUGUGCAUCGCAAGAUUGUCAGCACAGAUGGACGGAAUAAAACAUAGUGU	1	GAUUGUACUAUGUA	19			1	GUAUGUGCAUCGC	30				2
Unchanged in Y479A										Pair 1
Lower in Y479A										Pair 2
Higher in Y479A										Pair 1 & 2

### Sheet: FBE + FBEa_star
Gene name	log2 Y479A Avg. Peak Height	log2 WT Avg. Peak Height	log2 Fold Change (Y479A/WT)	Significance of change (Y479A/WT) [FDR]	Gene	annotation	sequence under the peak	#FBEs (UGURnnAUn)	Position start within peak		Motif Sequence			# FBEa* (UGUnRnnAUn or UGUnRnAUn)	Position start within peak			Motif Sequence			Distance Between Paired Motifs
gld-1	15.3725	16.8431	-1.44172	1.59741e-42	T23G11.3	3' UTR	UUAUAACUCACACUCCCUUUGUUUUGUUCGUUCUCACCAUUUUAGGUUACCAUAGAAUCAUGUGCCAUACAUCAUGUUGCCAUUUUUUCCCCCUCUCAUCUCCCCCAUCUUUAUCAUGUCAUCAAUUGGUAUCUACCAUCUCACUCCU	1	58		UCAUGUGCCAUACA			1	72			UCAUGUUGCCAUUUU			5
gld-1	14.0237	14.7535	-0.688551	4.19604e-07	T23G11.3	3' UTR	ACUACCUCGAAUGCCAAAGCACCCCCUUUAUUUUUCUGUGUUAUCUUAACGCUAACCCCUGUAGAAUCUUCCCGGUUUGAUGUAGUCAUCAAAA	2	34	57	UUCUGUGUUAUCUU,CCCUGUAGAAUCUU			1	78			UGAUGUAGUCAUCAA			12
cgh-1	13.2123	12.998	0.193218	0.209672	C07H6.5	3' UTR	UUUUUGACGUGUAUCAUACUGGGUAGCCGGCUCUGUAGUUAUUCUGUUGAGCCGCACCACAUUGAUCAAUCUUGUAAUUUCCUAUCUCAUUUCCCACAAUUCUCCCUUCAUGCCCCAUACCAAUGCAUCCAAA	1	7		ACGUGUAUCAUACU			1	31			CUCUGUAGUUAUUCU			15
kin-19	12.7773	12.1723	0.522391	0.0113908	C03C10.1	3' UTR	UGCACCAGGAGGAACUACUCCACAGUAAGACGUUUUGUUGCCGUCCUGAGGCUUUUUAAUCCAAAAAAGCCCAUGUUAAAUCAUGUACUAUCCUUUCUUUCGUCUCUCUACUCUUUUCAUUUUUUUCCCCUCUACUAUUUUUGUCUUUUCUUGGGCUAACAUGCCUCUUUAACUGUGUGCUGAAAAUUGUGGAAUGUUUUG	2	81	185	UCAUGUACUAUCCU,AAUUGUGGAAUGUU			2	71	185		CCAUGUUAAAUCAU,AAUUGUGGAAUGUU			1
lotr-1	11.7427	12.0417	-0.247134	0.270712	D1081.7	3' UTR	UUAUUCGGCGAUAACAAUGAAUGGGAACGCUUGCUCACGUACAUGCUCACGACUGGUAAAAACAAUAACAUUCGUCUCUGAAACAUUUCUAAUCCACGUGUCAGAUUUUCACAUCUGUGCCAUUAAAACUGCACGUUAGCAACAUAUUCCAUAAUCUUAUUUGUGCCCCUUUCCCUAUAGAAUUUUCAGAAACUCGUUUUUGUU	1	113		AUCUGUGCCAUUAA			1	96			ACGUGUCAGAUUUU			8
ZK616.5	12.0002	11.9332	0.0570143	0.779957	ZK616.5	3' UTR	CAACUCUCCAUGAAUGAUCUCCCUCUCCAGCUUCUCUCAAUCUGUCAUAUUUCUUAUGCCUGAGUUGCUCCUCAUUUUAAGAAUGUAUCAUUCUCAUAUUAUCUGUCAUAUUCUCACUCCCAUCAUGCCCGUAAUCAAACCCCCGUCAUUCAUUUUUCUCUGUACCGGUUAAGAAGUUCUAACAUUGUAUUUUCCAUGAUUCUAAGUCAGGAGCUUUUUCCCCAUUAUUAAUCCAUAAUACGAUCGAAGGUUAU	1	81		GAAUGUAUCAUUCU			2	40	101		AUCUGUCAUAUUUC,AUCUGUCAUAUUCU			11
hil-2	11.7935	11.2398	0.493525	0.00633279	Y73B6BL.9	3' UTR	UAAUUAUCUUGUGUGGUUGUUAAAAUCCCAUUUCGAUCUCACUACUGUAUUAUACCUCCUCAUCCUCCUCAUGCCUUGAGUACUGGUUUUUUAUGCAAUUGUU	1	43		UACUGUAUUAUACC			1	15			GGUUGUUAAAAUCCC			18
cpb-1	10.3937	11.0965	-0.60383	0.0048631	C40H1.1	3' UTR	AAGUUUUGCCUUAAUAUUCCGAGAAUUCUGCUCAAUUUUGAAACUCUUCCUUUUCAAAAAGAAGUACCAUAUUUUCGUGUGAAUCUCUCCGUGCAACUCUACCAUUCCCCUAGAUUCCAUUGUAAACUUCAAGUAAUCAUGUUAAAUUUUCAUUAUGUAAUAUUCUCUUCAUGUUUUAUUUCUCGUCUCUUGACAUUUCCCCCAACAUGUUUCUAUAUUAUUAUCAAUCCCUGGUACCCUAUAUCUUGUGUAUUUAUGUACAUCCCAUUCUUAGCCUAUCCGAAUUGGCAG	1	153		UUAUGUAAUAUUCU			2	137	153		UCAUGUUAAAUUUU,UUAUGUAAUAUUCU			7
ZK829.7	11.4886	10.9012	0.534547	0.00111355	ZK829.7	3' UTR	AUAGUCAGAAAGUCUUAUUUCAUCCUGUGCAUUUACUCUAUUACUUCCCAGACAUCGGUAUUUUGAGUAUAGUGUUGCCAUCUGCUUUUCAAAAAUUCCCUGUAACAUAAAAUCCACAUUUUCUCCCGUUUCUUGCUCUAGAUCCGCAUCCUUCCAAAUAAUUU	1	98		CCCUGUAACAUAAA			1	70			UAGUGUUGCCAUCUG			18
pacs-1	10.2684	10.8899	-0.552333	0.00365174	T18H9.7	3' UTR	UUUGAGUGUAUCUACUCAUGUCUUCCAAUUUCUUUUUAUCAUCUCUGUUUCAUAAUUUACACCUCAAUCUCGCUUCUAUUGAUUUGCCUGUAUAAUAUGUAAGUGUUCCCAAAGUGUCGAAUAUUAAUCUAUUUCUUUUUUGUUGCUAUUCUCUAUGUUAAAAUAUUUGUACACCUUCCCCCACACGGUUCCGUUUUCUCUCGUUUUCUUGUCCGAUGAUGCCCUUGAAAUAUGCUUUUCCGCCAAUUUUUCACCUUGAAACAUGUGCAUCGCACCAACAAACGC	1	86		GCCUGUAUAAUAUG			1	112			AAGUGUCGAAUAUU			17
akir-1	11.1456	10.8088	0.286325	0.157764	E01A2.6	3' UTR	CCUUUACACAUUACAGCUUCUUUUUGGCCUUUUUUUGUGCUCGCACCCACCCUUUCAUUGUGAAUGUGAUAUUAUUUGUGAGCAUUUCCACCUUCCAAUCUAAAAUUGACCCUGCUCACUUCCCACCAAUCUCCUCUCCCCUAAUCGAUAAUUUUCGUUGUGUGACCAUCUAUUUUAUUAUUCCCCCUUUUUCUGCCACUAUGUUUCAUUAU	1	62		GAAUGUGAUAUUAU			2	74	158		AUUUGUGAGCAUUUC,UUGUGUGACCAUCUA			3
gmps-1	9.532	10.6085	-1.00067	8.98795e-09	M106.4	3' UTR	CUCUUAAAAGAAAGGUUUUUCAGGUAAUUGUUAAAUAGAUUAUUGUUGUAUCAUGUUGAUUUUGAUUCUUCGUUUUUUCUCAUCCCGGGUGCACUUUUCCAACGUCCUCUGUUCCCUCCCCAAUUUUUUUGCUCCGAUUUUAUGUGUUUUAAAGCGUUAAACGUCAGUUCCCAGUGCCGAGUUUUCA	1	44		UGUUGUAUCAUGUU			2	26	41		AAUUGUUAAAUAGA,UAUUGUUGUAUCAU			9
mau-2	10.0106	10.5702	-0.481235	0.0229337	C09H6.3	3' UTR	UUUUUUCAGUGGUUCGACGGAGAUCCAUUCAAGCUGCUUCCUCGCGACGAAACUGUUCUAUAAAGUUUUUGUACAAUUCCCCCCAAUCAUGAAAGUCUGUCACAUUUUGAUAGGUUUUUAUCCUAAUUUUUUCGCGUUUUUCUUUCCUAUUAUCAGUUUCGUCCCCCUUAAUCUCAAUAUGAUUCUUUAAUGAUCUCUAAUUUAUGGCCUUAUUUUUCAACUGAUGUU	1	67		UUUUGUACAAUUCC			1	95			GUCUGUCACAUUUU			19
memi-2	10.0947	10.4896	-0.317464	0.187372	Y62E10A.14	3' UTR	AUAAUUUGUAAUGUACAUAAUUCUGUAUUAUUGUAUCAGUGGUUCUUGUUGAAUAUAUCAACUAACUUUCCCCUUUAUUUUAUUUUCCUUUUUUGUUUUGGUCGUUUCCUGUAUAUAGAUUCUCCGCUGCCCCAAACUAUUUUGCUUAUGUUUAACAUGUAUAUUGCUUGAAUUAACAUUGCCAGAAUA	1	21		UUCUGUAUUAUUGU			1	44			UCUUGUUGAAUAUA			14
rpb-12	10.5102	9.98658	0.438611	0.0453519	F23B2.13	3' UTR	GUGAUGGUGUACGACGCCCGCUAAUGAACCUGGCUGAACCUGUAUCAUUUUGUUGAAUUUUAAAUUUCAUACUUGAUCUUCGUAUUUUUCUCAUUUCAUCACUUUCAAAAGCGAUGAAUUUUUC	1	38		ACCUGUAUCAUUUU			1	48			UUUUGUUGAAUUUU			1
toe-2	9.96575	9.77349	0.153365	0.51519	C56E6.3	3' UTR	AAUGUCUGUAAUUUAAUUGUUUUAGCUUCGGAAUGAUCUAGAUUCGAUUGAUUUUAUGCAUACAAAAAUGUCAUAUGCCGAAUGCAUCUACUGUACCAUCUCGCUUUUACCACCACCCAAUAUCUCAAUCGGGUCUUUACUUUCAGUAGAAAGU	1	89		UACUGUACCAUCUC			1	66			AAAUGUCAUAUGCC			14
Y43E12A.3	9.24424	9.74063	-0.402237	0.0971057	Y43E12A.3	3' UTR	CACGUCAUUAUUUUUUUAAAAGAAGCUUCUAUCAGCUUUAUAUCGCAAAGAUCCUCACCAAACAAUCUGUCAUAUUUUUACCAUGCUUACUGUACCAUUGUUAUUCACAUCGUUUUAAUAAUGAAAUUUGU	1	88		UACUGUACCAUUGU			1	65			AUCUGUCAUAUUUU			14
W09G12.9	9.41794	9.57057	-0.125318	0.614708	W09G12.9	3' UTR	UUCAAGAAAAUUUUUCAAUUUUUCCUGUUGCAUUCCAUAUCUCUUGUACAAUUUUCACUUCUGUUCUCUGAAAUUUUUCGCGCCCCCCGCAACUGUUACCGGUAUUUUGUUUCCCCAUCACAUUCCCCCGUUGUCCAAAAAAUUUUAUUGCCAUAGGCUUUGCCCUCCCCUUUCCAACGGGUUUUUG	1	42		UCUUGUACAAUUUU			1	23			UCCUGUUGCAUUCC			10
F44E7.4	9.62443	9.56365	0.0410285	0.89774	F44E7.4	3' UTR	UAUUAGUUGUAUUAUUUGUUAUGUUGUAUUUCCCCGUGAAUGAUCCCGGAUACUCGGUUUUCUCUGUGAGAUAUUAUGUCAUGAUUGAUGCCCCAUGAUUGUUUCCUAUUGUAUUUUAUUGGUAUGAACUAUUAGAUUCUCUAAA	2	5	62	AGUUGUAUUAUUUG,CUCUGUGAGAUAUU			1	74			UUAUGUCAUGAUUGA			3
F44E7.4	9.62443	9.56365	0.0410285	0.89774	F44E7.4	3' UTR	UAUUAGUUGUAUUAUUUGUUAUGUUGUAUUUCCCCGUGAAUGAUCCCGGAUACUCGGUUUUCUCUGUGAGAUAUUAUGUCAUGAUUGAUGCCCCAUGAUUGUUUCCUAUUGUAUUUUAUUGGUAUGAACUAUUAGAUUCUCUAAA	2	5	62	AGUUGUAUUAUUUG,CUCUGUGAGAUAUU			2	19	62		UUAUGUUGUAUUUC,CUCUGUGAGAUAUU			5
mop-25.2	9.06734	9.536	-0.38778	0.0942384	Y53C12A.4	3' UTR	CCACAAUUAUCAUUUGUGAAAUUUUCGGGGGUUACUGUAGCUAUAAUAUUAAGAUACAGUAGUACCUCCCCGCCCUCCAAUCGCCAAAAAUUUUGUUCCAUCCACACCUCGCUUUAGGCAUCGAUCUUUACCGUCUUUCUCUGCAAACAAAAUAUAAUCGU	1	12		AUUUGUGAAAUUUU			1	33			UACUGUAGCUAUAAU			12
gcn-2	9.04674	9.36318	-0.247697	0.333936	Y81G3A.3	3' UTR	AUUGUUUUGUUCUCUAUUUGUUGCCCCAUUAUCUCCCUUUUACUGUAUUAUGAUGUGAAUAUUCAUUUUUCUUUUUCUUUUUUUGUUGCUUCUUUUUUCCUAUUUCCGUUUAGUGCCUUUUUAUAUACAAUCAUCUC	1	41		UACUGUAUUAUGAU			1	51			UGAUGUGAAUAUUCA			1
gld-3	9.31936	9.3441	-0.0220676	0.944786	T07F8.3	3' UTR	UUACAUAGUUCCACAGAACUUUAACUUUUUGAACGGAAAUUUCGGUCACCUUUAGAAGAUCUCUCGUCAUGUUAUAUAUUCAUCGUGUAAAAUGAGCUCUUCAUGAAAAAUUUGCCAAAUUCUGGAUAGUUUUAAGCCACAAAAUUUUCUCUUGUUCCUCCUACCGCCACUAUGUAAUAUUUGUCUUUUCACCCGGUUGUGAUGAUCUUAUUACGUAA	2	83	170	UCGUGUAAAAUGAG,CUAUGUAAUAUUUG			1	195			GGUUGUGAUGAUCUU			16
gld-3	9.31936	9.3441	-0.0220676	0.944786	T07F8.3	3' UTR	UUACAUAGUUCCACAGAACUUUAACUUUUUGAACGGAAAUUUCGGUCACCUUUAGAAGAUCUCUCGUCAUGUUAUAUAUUCAUCGUGUAAAAUGAGCUCUUCAUGAAAAAUUUGCCAAAUUCUGGAUAGUUUUAAGCCACAAAAUUUUCUCUUGUUCCUCCUACCGCCACUAUGUAAUAUUUGUCUUUUCACCCGGUUGUGAUGAUCUUAUUACGUAA	2	83	170	UCGUGUAAAAUGAG,CUAUGUAAUAUUUG			3	67	83	170	UCAUGUUAUAUAUU,UCGUGUAAAAUGAG,CUAUGUAAUAUUUG			7
H31G24.3	8.62904	9.07804	-0.29713	0.339441	H31G24.3	3' UTR	AAUCACGUCAUUAUUUUUUUACAAGAAGCUUCUAUCAGUUUUAUAUCGCAAAGACCCUCACCAAACAAAAAAAUCUGUCAUAUUUUUACCAUGCUUACUGUACCAUUGUUAUUCACUUUGUUUUAAUAAUGAA	1	96		UACUGUACCAUUGU			1	73			AUCUGUCAUAUUUU			14
hum-1	7.01083	8.87204	-1.30671	0.000405266	F29D10.4	3' UTR	UUUAUUGCACGAUCUCCCCCUCAUUUCCCCAAUAUCUGUGAAAUGCCUGUUUGUGAACAUUGAUUACGAGUUGUACUAUAUUUCUUUAAAUAUUUUAUAUUAGCAUCCUUUACUCAUCAAAUACUUACUUCUGUUUAUAAACCACAAUGGUGUAAUUUCAUGUUAAAUUG	2	34	69	AUCUGUGAAAUGCC,AGUUGUACUAUAUU			1	49			GUUUGUGAACAUUGA			6	10
syp-3	7.20064	8.75157	-1.0632	0.00254045	F39H2.4	3' UTR	UGAUAUUAAAAAUUGAAUAAUCUUUUUUCAAAUCGUUCUGUUAUCCUAAACUUUCAUCAUGUCGAAUGCUUAUCAUGUAAUAUUUAAUUUUAUUGCAUCAACCGUUGUGAAGUUUUAAU	1	73		UCAUGUAAUAUUUA			2	57	73		UCAUGUCGAAUGCU,UCAUGUAAUAUUUA			7
C35E7.8	8.47909	8.73876	-0.195163	0.490453	C35E7.8	3' UTR	CUUCUCAAUCUUCUCGACAUCCAGAACAUCGGCUGGAUCUUCUUCGGCACCGCUCUCUCCUUCUGUAUUUAUAAUAACGCCAUCAAACCUCUUGUUAAAUAGACAAUCUGUAUCAUUUUUCGUUUUGUUUUCUUCUUUUUUUCUGUGAGUAUAAAUAUUACUAUUAGUUGUUUC	1	106		AUCUGUAUCAUUUU			1	90			UCUUGUUAAAUAGA			7
figl-1	8.2783	8.47474	-0.147346	0.619851	F32D1.1	3' UTR	UUGGAUGCCUACGCGGCUUGGGACAAAAAAUUCGGUUGCCUUCCACCUCCUUCAAUAUCCCGUUGAGACCUUCAGAAUUGAGCUGUCGAAUAUGUGUACUAUAAUUCCAUCCACUUCUUCUAUUUAU	1	92		AUGUGUACUAUAAU			1	81			AGCUGUCGAAUAUG			2
wwp-1	7.97553	8.46001	-0.322398	0.293267	Y65B4BR.4	3' UTR	UUUUUUUCGAAUUUGUGUGAUAAUUUUCGUGUUGUGAUACCACUUGCUUAGGUUCUCUCUCUCUCUUUCCUUUCCUUCUGGGUAUGUACCUAUAUUUAGAAUA	1	11		AUUUGUGUGAUAAU			2	13	27		UUGUGUGAUAAUUUU,UCGUGUUGUGAUACC			7
prmt-9	8.53436	8.33716	0.103965	0.788704	T23B5.1	3' UTR	AACUCAAAUUCACUCCCAAAUAUUGUAGGAUCUAACUAUUCCACUAUUCUGUUAAAUUCCCGAUUCCUCCAACUUUUCGUUGCCUUUUCUAUUUAUUACUUUU	1	21		UAUUGUAGGAUCUA			2	21	47		UAUUGUAGGAUCUA,UUCUGUUAAAUUCC			17
jamp-1	8.27264	8.29566	-0.0215099	0.949506	R01B10.5	3' UTR	AUGCUCCAAAUCAUAAUAAUAGAAUGUGAUACUCUUCAUCCCUGUCUUUAUAGUGAUAUCGAUCAAAUUUGUAGUCAUUUCAUGUAAAAUAAUUAAAUUUCAGUUUUUCCAGUGAAACAUCAUCAUCAUUCAAGAAAAUGCACUUUCUUGGUUCAGUUAGAAAUG	1	80		UCAUGUAAAAUAAU			1	67			AUUUGUAGUCAUUUC			3
duo-1	7.98751	8.22214	-0.167121	0.588297	F38B7.5	3' UTR	GUUUCUUUUCUCUUUUUCUAUGGUUAGAAUGAUUUCAUACACUUCUCUGCGUGUCAUAAUUCGUCAAAUAAUGGUUUGUAAAAUGUUAAAUGUUCCCCCGUGUUAAAUCCCCAUUCCCGUAUUAACUUAAUUU	1	74		GUUUGUAAAAUGUU,			1	49			GCGUGUCAUAAUUCG			15
duo-1	7.98751	8.22214	-0.167121	0.588297	F38B7.5	3' UTR	GUUUCUUUUCUCUUUUUCUAUGGUUAGAAUGAUUUCAUACACUUCUCUGCGUGUCAUAAUUCGUCAAAUAAUGGUUUGUAAAAUGUUAAAUGUUCCCCCGUGUUAAAUCCCCAUUCCCGUAUUAACUUAAUUU	1	74		GUUUGUAAAAUGUU			3	74	81	98	GUUUGUAAAAUGUU,AAAUGUUAAAUGUU,CCGUGUUAAAUCCC			15
T10C6.6	8.5985	8.16415	0.319132	0.234981	T10C6.6	3' UTR	UUUACAUAAUUCUCGCUAACACUUCCACCCCUCACAGUUUUAAUUCCAAGUUUAUGUACAUGUUGAUAUACGGAUUCCCAUUGAUUGUUCCACCCCAAAGAUUCUAUUUGCCUUCUUCAAUUUCCUUCCUGUGAUGAUGGGUAGUCUUCCACCUUUUUUUGUGCAAUGUUGUUGAUAUGAACCAAAU	1	157		UUUUGUGCAAUGUU			3	58	127	167	ACAUGUUGAUAUACG,UCCUGUGAUGAUGGG,UGUUGUUGAUAUGAA			1
atx-3	8.42244	8.0102	0.289693	0.314285	F28F8.6	3' UTR	AAUUCUAUUAUGUGAAUAUAUUCUCGGCUUUUCCUGUAUAAUUCGAUUAUUCAUUUCUCCCGAUACUUGUAUCCCCAAAUACUUGGUGCUUAUGUAUGAACCGCUUUCAGACUAUGUGA	1	32		UCCUGUAUAAUUCG			1	8			UUAUGUGAAUAUAUU			14
rilp-1	6.79306	7.91716	-0.823313	0.00698865	C32A3.3	3' UTR	UCGCUUCCAAAAAAAAUCUAUUCAUUUUCCCCGUGUUUUACCCUUCCCUGUCUCUUAUUUUUUGCUCUUCAUGUGGCAUAUAUAUGUAAUUAUGUGUGUUGUCAUACUUUUUGUCAUCUUUUUUGA	1	69		UCAUGUGGCAUAUA			2	82	94		AUAUGUAAUUAUGUG,GUGUGUUGUCAUACU			4	16
pink-1	5.59073	7.48906	-0.344311	0.235265	EEED8.9	3' UTR	AUAACCUUUUUUUUUUACUUGUUGGUAUUUUUCAAAUUGUACAAUCACUUUUCAUGCCAGUCUAUUGCGUUCUUUUGUCUAAUUACGGUUUAUCAUUCCCU	1	35		AAUUGUACAAUCAC			1	17			ACUUGUUGGUAUUUU			8
cas-2	8.11003	7.46451	0.463357	0.101152	C18E3.6	3' UTR	CCAGAGCAGUUUAUGACGAAGAUUGUUGGAAAGAAGCUUGUCACUGUCGCAUCUGAAAUUGUAUAAUUAGCUUUAAAGUUUUAAUGCAUUCUCCGAAUAUCUCCCUACUAUCCCUCAUCUCUUCCUCCUGCUGGAUCUCGUUCUCCUAU	1	57		AAUUGUAUAAUUAG			1	42			CACUGUCGCAUCUG			6
dhhc-6	6.67999	7.44083	-0.534672	0.0774207	M18.8	3' UTR	UUUUAUGUACUUGUUGAAUAUUCGUGUGUGAUAUUUAUUGCCUUUCACCUCUCAAAAAUCUAAUUGCUCUAGAUUCUGUCAUUCCAUGUUUUUAUGUAGUGUUUUCUGAUAACUACCAC	2	22	24	UCGUGUGUGAUAUU,GUGUGUGAUAUUUA			2	9	24		ACUUGUUGAAUAUU,GUGUGUGAUAUUUA			4	6
zim-1	7.63147	7.31955	0.195203	0.543989	T07G12.6	3' UTR	GUUUCUUCAGAAUUCGAUGAGCUUCGUCGUCGGGCCGUCUGCUUUUUGUAAAUUGUGUCUCAUGUGUUAUUAUCGUUGAUGUUAUAUUAUGUUGUUUUUAAUGCAUUCUAUGCGACUUUUCUUUU	1	60		UCAUGUGUUAUUAU			1	77			UGAUGUUAUAUUAU			8
Y45G5AM.9	6.81968	7.17805	-0.173827	0.638857	Y45G5AM.9	3' UTR	CUCGAUUAUUAUUUAGCAUCAAAUGUUUAUUUGAAAUUCCCUUCCCACCCCCUCUCUCCCGCUGGCCACUUGUGAUAUAAUUCAACUAAUUGUGAUAAUUCUU	1	68		ACUUGUGAUAUAAU			1	88			AAUUGUGAUAAUUCU			11
T23G7.2	6.5521	6.35122	0.118779	0.717879	T23G7.2	3' UTR	CGAAGUUUGGGUGUUGGAAUUACUGGGAGAAUAAUGUGUUGUAAAAUGUAAAAUUCUCAUUAAAACGGUUCGAUGACUA	2	37	44	UGUUGUAAAAUGUA,AAAUGUAAAAUUCU			1	9			GGGUGUUGGAAUUAC			18
Unchanged in Y479A									Pair 1
Lower in Y479A									Pair 2
Higher in Y479A									Pair 1 & 2
